# Harmonized cross-species cell atlases of trigeminal and dorsal root ganglia

**DOI:** 10.1101/2023.07.04.547740

**Authors:** Shamsuddin A. Bhuiyan, Mengyi Xu, Lite Yang, Evangelia Semizoglou, Parth Bhatia, Katerina I. Pantaleo, Ivan Tochitsky, Aakanksha Jain, Burcu Erdogan, Steven Blair, Victor Cat, Juliet M. Mwirigi, Ishwarya Sankaranarayanan, Diana Tavares-Ferreira, Ursula Green, Lisa A. McIlvried, Bryan A. Copits, Zachariah Bertels, John S. Del Rosario, Allie J. Widman, Richard A. Slivicki, Jiwon Yi, Clifford J. Woolf, Jochen K. Lennerz, Jessica L. Whited, Theodore J. Price, Robert W. Gereau, William Renthal

## Abstract

Peripheral sensory neurons in the dorsal root ganglion (DRG) and trigeminal ganglion (TG) are specialized to detect and transduce diverse environmental stimuli including touch, temperature, and pain to the central nervous system. Recent advances in single-cell RNA-sequencing (scRNA-seq) have provided new insights into the diversity of sensory ganglia cell types in rodents, non-human primates, and humans, but it remains difficult to compare transcriptomically defined cell types across studies and species. Here, we built cross-species harmonized atlases of DRG and TG cell types that describe 18 neuronal and 11 non-neuronal cell types across 6 species and 19 studies. We then demonstrate the utility of this harmonized reference atlas by using it to annotate newly profiled DRG nuclei/cells from both human and the highly regenerative axolotl. We observe that the transcriptomic profiles of sensory neuron subtypes are broadly similar across vertebrates, but the expression of functionally important neuropeptides and channels can vary notably. The new resources and data presented here can guide future studies in comparative transcriptomics, simplify cell type nomenclature differences across studies, and help prioritize targets for future pain therapy development.
