## Supplementary material for "Harmonized cross-species cell atlases of trigeminal and dorsal root ganglia": Table S1 - Dataset summary

### Sheet: Sheet1
Tissue	Neurons	Non-neuon	Author	Year	Title	DOI	Vertebrate level	whole cell vs. nuclei
DRG		T	Oshri Avraham	2022	Profiling the molecular signature of satellite glial cells at the single cell level reveals high similarities between rodents and humans	10.1097/j.pain.0000000000002628	L4 and L5	whole cell
DRG		T	Oshri Avraham	2021	Disrupted Association of Sensory Neurons With Enveloping Satellite Glial Cells in Fragile X Mouse Model	https://doi.org/10.3389/fnmol.2021.796070	unknown	whole cell
DRG		T	Ozge E. Tasdemir-Yilmaz	2021	Diversity of developing peripheral glia revealed by single-cell RNA sequencing	https://doi.org/10.1016/j.devcel.2021.08.005	lumbar	whole cell
DRG		T	Oshri Avraham	2020	Satellite glial cells promote regenerative growth in sensory neurons	10.1038/s41467-020-18642-y	L4 and L5	whole cell
DRG		T	Aurelia A Mapps	2022	Diversity of satellite glia in sympathetic and sensory ganglia.	10.1016/j.celrep.2022.110328	lower lumbar	whole cell
DRG		T	Donghang Zhang	2022	Single-nucleus transcriptomic profiles of glial cells in DRG and spinal cord from 3 human donors	https://doi.org/10.1101/2022.02.15.480622	L3-L5	nuclei
DRG	T	T	Tao Yang	2021	AdRoit is an accurate and robust method to infer complex transcriptome composition	https://doi.org/10.1038/s42003-021-02739-1	lumbar	whole cell
DRG	T	T	Jussi Kupari	2021	Single cell transcriptomics of primate sensory neurons identifies cell types associated with chronic pain	https://doi.org/10.1038/s41467-021-21725-z	lumbar	whole cell
DRG	T		Nikhil Sharma	2020	The emergence of transcriptional identity in somatosensory neurons	10.1038/s41586-019-1900-1	unknown	whole cell
DRG	T	T	Amit Zeisel	2018	Molecular Architecture of the Mouse Nervous System	https://doi.org/10.1016/j.cell.2018.06.021	C1-L6	whole cell
DRG	T		Diana Tavares-Ferreira	2022	Spatial transcriptomics of dorsal root ganglia identifies molecular signatures of human nociceptors	10.1126/scitranslmed.abj8186	unknown	10x Genomics Visium
DRG	T	T	William Renthal	2020	Transcriptional Reprogramming of Distinct Peripheral Sensory Neuron Subtypes after Axonal Injury	10.1016/j.neuron.2020.07.026	lumbar	nuclei
DRG	T		Minh Q Nguyen	2021	Single-nucleus transcriptomic analysis of human dorsal root ganglion neurons	https://doi.org/10.7554/eLife.71752	L4 and L5	nuclei
DRG	T		Kaikai Wang	2021	Single-cell transcriptomic analysis of somatosensory neurons uncovers temporal development of neuropathic pain	https://doi.org/10.1038/s41422-021-00479-9	L4 and L5	whole cell
DRG	T	T	Min Jung	2023	Cross-species transcriptomic atlas of dorsal root ganglia reveals species-specific programs for sensory function	https://doi.org/10.1038/s41467-023-36014-0	mouse: L1-L6; Guinea pig: L3-L5; monkey: C3-C4, T4, L3-L4; human: T7, L4, L5	nuclei
TG	T		Nikhil Sharma	2020	The emergence of transcriptional identity in somatosensory neurons	10.1038/s41586-019-1900-1		whole cell
TG	T	T	Martine Aubert	2020	Gene editing and elimination of latent herpes simplex virus in vivo	https://doi.org/10.1038/s41467-020-17936-5		whole cell
TG	T	T	Lite Yang	2022	Human and mouse trigeminal ganglia cell atlas implicates multiple cell types in migraine	10.1016/j.neuron.2022.03.003		nuclei
TG	T		Minh Q. Nguyen	2019	Stereotyped transcriptomic transformation of somatosensory neurons in response to injury	https://doi.org/10.7554/eLife.49679		nuclei
TG	T		Minh Q. Nguyen	2017	Diversity amongst trigeminal neurons revealed by high throughput single cell sequencing	https://doi.org/10.1371/journal.pone.0185543		whole cell
