## Supplementary material for "Harmonized cross-species cell atlases of trigeminal and dorsal root ganglia": Table S2 - Marker genes

### Sheet: Neurons
	Gene
General Neuronal Marker	Rbfox3
General Neuronal Marker	Snap25
A-Fiber Marker	Nefh
Ntrk3high+S100a16	Ntrk3
Ntrk3high+Ntrk2	Calb1
Pvalb	Pvalb
Ntrk2	Cadps2
Ntrk2	Ntrk2
Calca+Smr2	Bmpr1b
Calca+Bmpr1b	Smr2
Th	Fam19a4
Th	Th
Trpm8	Trpm8
Trpm8	Foxp2
Mrgprd	Mrgprd
Mrpgrd	Lpar3
Mrgra3+Mrgprb4	Mrgpra3
Mrgpra3+Mrgprb4	Mrgprb4
Mrgpra3+Trpv1	Mrgpra3
Mrgpra3+Trpv1	Trpv1
Mrgpra3+Trpva	Mrgprb4 (negative)
Sst	Sst
Sst	Il31ra
Sst	Nppb
PEP marker	Tac1
PEP Marker	Calca
Calca+Sstr2	Sstr2
Calca+Dcn	Atp2a3
Calca+Dcn	Dcn
Calca+Oprk1	Oprk1
Calca+Adra2a	Adra2a
Rxfp1	Tac1
Rxfp1	Trpm8 (negative)
Rxfp1	Rxfp1
Rxfp1	Tac1

### Sheet: Non-neurons
	Gene
Satglia	Edrnb
Satglia	Fabp7
Schwann_M	Mpz
Schwann_M	Mbp
Immune	Ccr2
Immune	Cd79a
Immune	Retnlg
Endothelial	Pecam1
Pericyte	Notch3
Fibroblast (DRG)	Slc47a1
Fibroblast (DRG)	Dcn
Fibroblast (DRG)	Mgp
Fibroblast (DRG)	Pdgfra
Oligodendrocyte_like	Mog
Oligodendrocyte_like	Olig1
Dura	Fxyd5
Arachnoid	Ptgds
Pia	Dcn
Epithelial	Epcam
Schwann_N	Scn7a
Astrocyte_like	Gfap
General non-neuron	Sparc
T-cell	Cd69
T-Cell	Cd3e
B-cell	Ms4a1
B-cell	Cd79a
B-cell	Cd79b
IFN macrophage	Isg15
TLF macrophages	Tmid4
TLF macrophages	Lyve2
TLF macrophages	Folr2
Monocytes	S100a4
Monocytes	Plac8
Neutrophil	S100a8
Neutrophil	S100a9
Dendritic cells	Naa
Dendritic cells	Itgax
M2-like macrophages	Mrc1
M2-like macrophages	Cx1cr3
M2-like macrophages	Fcrls
Ccr2 macrophage	Ccr2
Ccr2 macrophage	Bcl2a1b

### Sheet: HMS
	Gene
Sst	SST
Trpm8	TRPM8
PEP2	TAC1-high
NP	SCN11A
PEP1	NEFH-low
PEP1	TAC1-low
PEP1	KCNQ5
NF2	NEFH
NF2	KCNQ5
NF1	NEFH
NF1	CALCA-CALCA
Schwann_M	MPZ
Satglia	APOE
Satglia	FABP7
Perictyes	NOTCH3
Immune	CSF1R
Immune	S100A8
Fibroblast	DCN
Endothelial	PECAM1

### Sheet: WashU
	Gene
Neurons	SNAP25
Neurons	RBFOX3
Pericytes	NOTCH3
Schwann_M	MPZ
Endothelial	PECAM1
Immunce	CD3
Immune	CSF1R
Immune	MRC1
Schwan_n	SCN7A
Satglia	FABP7
Fibroblast	DCN

### Sheet: UTD
	Gene
Injured	ATF3
Injured	PENK
SST	SST
SST	CD55
NP	SCN11A
CALCA	TAC1
CALCA	KCNQ5
NF	NEFH
NF	NTRK2
NF	NTRK3
Schwann_M	MPZ
Scwhann_N	SCN7A
Pericyte	NOTCH3
Endothelial	PECAM1
Immune	CSF1R
Immune	MRC1
Fibroblast	DCN
Satglia	EDNRB

### Sheet: Axolotl Neurons
	Gene
NF-Ntrk2	Nefh
NF-Ntrk2	Ntrk2
NFNtrk3	Nefh
NFNtrk3	Ntrk3
NFNtrk3	Etv1
NF-Unknown	Nefh
CX-1	Tac1
CX-1	Trpa1
CX-1	Trpv1
CX-1	Trpm8
CX-1	Adra2a
CX-2	Adcyap1

### Sheet: Axolotl non-neurons
	Gene
Schwann_M	Mpz
Satglia	Ednrb
Satglia	Fabp7
Fibroblast	Dcn
Fibroblast	Pdgfra
Immune	C1qb
Immune	Cd53
Immune	Cd68
Endothelial	Pecam1
Endothelial	Egfl7
Red Blood Cells	Hba-a1
Pericytes	Acta2
