## Supplementary material for "Harmonized cross-species cell atlases of trigeminal and dorsal root ganglia": Table S3 - Seurat-LIGER Comparison

### Sheet: DRG
Subtype	Seurat	Agreement to LIGER	Percent agreement		Total	31544	27828	0.882196
Mrgprd	7624	7422	0.973505
Calca+Bmpr1b	1287	1240	0.963481
Ntrk3low+Ntrk2	677	651	0.961595
Rxfp1	261	245	0.938697
Sst	2212	2076	0.938517
Trpm8	1424	1328	0.932584
Th	3413	3124	0.915324
Ntrk3high+S100a16	1215	1094	0.900412
Pvalb	1561	1365	0.874439
Ntrk3high+Calb1	948	820	0.864979
Calca+Smr2	1627	1369	0.841426
Mrgpra3	1923	1616	0.840354
Calca+Dcn	426	357	0.838028
Calca+Sstr2	3415	2676	0.783602
Calca+Adra2a	1550	1121	0.723226
Calca+Oprk1	1981	1324	0.668349

### Sheet: TG
Subtype	Mengyi	Agreement to Shams	Percent agreement		Total	32461	27078	0.83417
Trpm8	4596	4559	0.99195
Th	2443	2411	0.986901
Mrgpra3	867	851	0.981546
Sst	1026	993	0.967836
Ntrk3low+Ntrk2	1253	1202	0.959298
Mrgprd	4604	4359	0.946785
Calca+Sstr2	2397	2139	0.892365
Ntrk3high+Ntrk2	6809	5673	0.833162
Calca+Smr2	2714	1820	0.670597
Calca+Adra2a	1386	878	0.633478
Ntrk3high+S100a16	1464	885	0.604508
Calca+Bmpr1b	1170	641	0.547863
Calca+Oprk1	1512	667	0.441138
Atf3	165	0	0
Calca+Dcn	55	0	0

### Sheet: TG_non-neuron
Subtype	Mengyi	Agreement to Shams	Percent agreement		Total	94858	88155	0.929336
Astrocytes	1302	1286	0.987711
Schwann_M	20966	20542	0.979777
Oligodendrocyte_like	3014	2948	0.978102
Pericytes	1367	1324	0.968544
Fiborblast_Pia	8629	8302	0.962105
Schwann_N	4876	4651	0.953856
Satglia	28282	26713	0.944523
Endothelial	3878	3492	0.900464
Fibroblast_Dura	8048	6959	0.864687
Fibroblast_Arachnoid	14496	11938	0.823538
Immune	2713	2093	0.771471

### Sheet: DRG_non-neurons
Subtype	Mengyi	Agreement to Shams	Percent agreement		Total	62035	55904	0.901169
Fibroblast	14168	13577	0.958286
Endothelial	5477	5018	0.916195
Macrophage	6043	5928	0.98097
Satglia	24645	21083	0.855468
Schwann_M	5854	5447	0.930475
Schwann_N	3201	2572	0.803499
Pericytes	2647	2279	0.860975
