## Supplementary material for "Harmonized cross-species cell atlases of trigeminal and dorsal root ganglia": Table S8 - Genes under positive selection

Celltype	Genes under positive selection
Atf3	Gap43
Calca/Adra2a	Atp2b4
Calca/Adra2a	Gpx3
Calca/Adra2a	Aqp1
Calca/Adra2a	Gap43
Calca/Adra2a	Litaf
Calca/Adra2a	Calcb
Calca/Adra2a	Gpr68
Calca/Adra2a	Cacna2d2
Calca/Adra2a	Trpa1
Calca/Adra2a	Abcc4
Calca/Adra2a	Kirrel3
Calca/Adra2a	Steap3
Calca/Adra2a	Arhgdig
Calca/Adra2a	Adcy7
Calca/Bmpr1b	Ngfr
Calca/Bmpr1b	Gap43
Calca/Bmpr1b	Paqr9
Calca/Bmpr1b	Nrp2
Calca/Bmpr1b	Dclk1
Calca/Bmpr1b	Ntrk1
Calca/Bmpr1b	Map7d2
Calca/Bmpr1b	Cyp1b1
Calca/Bmpr1b	Arhgdig
Calca/Bmpr1b	Chl1
Calca/Bmpr1b	Atp2b4
Calca/Bmpr1b	Adam11
Calca/Smr2	Ntrk1
Calca/Smr2	Ngfr
Calca/Smr2	Aqp1
Calca/Smr2	Gap43
Calca/Smr2	Dclk1
Calca/Smr2	Paqr9
Calca/Smr2	Map7d2
Calca/Smr2	Adam11
Calca/Smr2	Hopx
Calca/Smr2	Arhgdig
Calca/Smr2	Unc13c
Calca/Smr2	Calcb
Calca/Smr2	Mgll
Calca/Smr2	Serinc5
Calca/Sstr2	Gpx3
Calca/Sstr2	Atp2b4
Calca/Sstr2	Aqp1
Calca/Sstr2	Gap43
Calca/Sstr2	Ntrk1
Mrgprd	Ppp1r1a
Mrgprd	Txn1
Mrgprd	Phf24
Mrgprd	Trpc3
Mrgprd	Gfra2
Mrgprd	Trpa1
Mrgprd	Ret
Mrgprd	Cdh1
Mrgprd	Fez1
Mrgprd	Igsf3
Mrgprd	Lxn
Mrgprd	Cystm1
Mrgprd	Calcb
Mrgprd	Unc13c
Mrgprd	Cpne3
Mrgprd	Cdh11
Mrgprd	Plcb3
Mrgprd	Slc9a3r2
Mrgprd	Wipf3
Ntrk2	Stac2
Ntrk2	Rarres1
Ntrk2	Nrp1
Ntrk2	Piezo2
Ntrk2	Pcdh7
Ntrk2	Dner
Ntrk2	Kcnc4
Ntrk2	Hebp2
Ntrk2	Mcam
Ntrk2	Cpne3
Ntrk2	Kirrel3
Ntrk2	Bcam
Ntrk2	Slc17a7
Ntrk2	Eno2
Ntrk2	Kif5c
Ntrk2	Wipf3
Ntrk3/Calb1	Hopx
Ntrk3/Calb1	Cntn1
Ntrk3/Calb1	Pcdh7
Ntrk3/Calb1	Nrp1
Ntrk3/Calb1	Nefh
Ntrk3/Calb1	Ntrk3
Ntrk3/Calb1	Nefl
Ntrk3/Calb1	Kif5c
Ntrk3/Calb1	Scn1a
Ntrk3/Calb1	Hebp2
Ntrk3/Calb1	Fbxo2
Ntrk3/Calb1	Rph3a
Ntrk3/Calb1	Scn8a
Ntrk3/Calb1	Syt2
Ntrk3/Calb1	Nfasc
Ntrk3/Calb1	Eno2
Ntrk3/Calb1	Alcam
Ntrk3/Calb1	Nrxn3
Ntrk3/S100a16	Hopx
Ntrk3/S100a16	Ntrk3
Ntrk3/S100a16	Cntn1
Ntrk3/S100a16	Sfrp1
Ntrk3/S100a16	Paqr9
Ntrk3/S100a16	Nefh
Ntrk3/S100a16	Dclk1
Ntrk3/S100a16	Ngfr
Ntrk3/S100a16	Syt2
Ntrk3/S100a16	Plxna2
Ntrk3/S100a16	Scn1a
Ntrk3/S100a16	Rph3a
Ntrk3/S100a16	Dock5
Ntrk3/S100a16	Pcdh7
Ntrk3/S100a16	Adam11
Ntrk3/S100a16	Kif5c
Ntrk3/S100a16	Scn8a
Ntrk3/S100a16	Ank1
Ntrk3/S100a16	Nefl
Ntrk3/S100a16	Susd2
Ntrk3/S100a16	Map7d2
Ntrk3/S100a16	Chl1
Ntrk3/S100a16	Alcam
Ntrk3/S100a16	Arhgdig
Ntrk3/S100a16	Gap43
Pvalb	Hapln4
Pvalb	Rasgrp2
Pvalb	Gprc5b
Pvalb	Whrn
Pvalb	Slc17a7
Pvalb	Nefh
Pvalb	Faim2
Pvalb	Mcam
Pvalb	Asic1
Pvalb	Eno2
Pvalb	Ckmt1
Pvalb	Ntrk3
Pvalb	Syt2
Pvalb	Pls1
Pvalb	Scn1a
Pvalb	Nefl
Pvalb	Lgi3
Pvalb	Sv2b
Pvalb	Sptb
Pvalb	Sema7a
Pvalb	Pcdh7
Pvalb	Dner
Pvalb	Kcnh2
Pvalb	Clstn3
Pvalb	Tmem59l
Pvalb	Stx1b
Pvalb	Hebp2
Pvalb	Epn3
Pvalb	Adam23
Pvalb	Fbxo2
Pvalb	Scn8a
Pvalb	Gas6
Pvalb	Nfasc
Sst	Npy2r
Sst	Mustn1
Sst	S1pr1
Sst	Cd82
Sst	Rhov
Sst	Ptafr
Sst	Jak1
Sst	Ildr2
Sst	Nt5e
Sst	Osmr
Sst	Mical1
Sst	Il31ra
Sst	Timeless
Sst	Blvrb
Sst	Cpne3
Sst	Unc13c
Sst	Col18a1
Sst	Cacna2d2
Sst	Plcb3
Sst	Serinc5
Sst	Cystm1
Th	Itpkb
Th	Rarres1
Th	Lxn
Th	Gfra2
Th	Ppp1r1a
Th	Piezo2
Th	Fez1
Trpm8	Plcd4
Trpm8	Ndrg1
Trpm8	Asic1
Trpm8	Lxn
Trpm8	Rarres1
Trpm8	Sptb
Trpm8	Sv2a
Trpm8	Ntm
Trpm8	Trpm8
Trpm8	Kirrel3
Endothelial	Vwf
Endothelial	Abcb1a
Endothelial	Ptprb
Endothelial	Egfl7
Endothelial	Eng
Endothelial	A2m
Endothelial	Cdh13
Endothelial	Myh9
Endothelial	Adgrf5
Endothelial	Shank3
Endothelial	Nrp1
Endothelial	Bmpr2
Endothelial	Tek
Endothelial	Aqp1
Endothelial	Elovl7
Endothelial	Il1r1
Endothelial	Postn
Endothelial	Abcb1b
Endothelial	Adamts1
Endothelial	Syne2
Endothelial	Ppp1r13b
Endothelial	Pcdh11x
Endothelial	Socs3
Endothelial	Fgd5
Endothelial	Adcy4
Endothelial	Itga9
Endothelial	Tgm2
Endothelial	She
Endothelial	Prss23
Endothelial	Itga1
Endothelial	Plat
Endothelial	Mmrn2
Endothelial	Ehd4
Endothelial	Rin2
Endothelial	Hipk3
Endothelial	Slc9a3r2
Endothelial	Tgfbr3
Endothelial	Plvap
Endothelial	Atp8b1
Endothelial	Tinagl1
Endothelial	Hyal2
Endothelial	Clec14a
Endothelial	Tie1
Endothelial	Txnip
Endothelial	Npdc1
Endothelial	Msn
Endothelial	Il4ra
Endothelial	Plxna2
Endothelial	Rasal2
Endothelial	Gpcpd1
Endothelial	Sorbs2
Endothelial	Pitpnm2
Endothelial	Osmr
Endothelial	Rapgef3
Endothelial	Pik3c2a
Endothelial	Cd109
Endothelial	Abcc4
Endothelial	Esam
Endothelial	Pik3c2b
Endothelial	Pbx1
Endothelial	Actn4
Endothelial	Flnb
Endothelial	Adam15
Endothelial	Myof
Endothelial	Cfi
Endothelial	Jcad
Endothelial	mt-Co1
Endothelial	Cpd
Endothelial	Gse1
Endothelial	Rasip1
Endothelial	Itga5
Endothelial	Arap3
Endothelial	Dll4
Endothelial	Met
Endothelial	Clec3b
Endothelial	Sema3g
Endothelial	S1pr1
Endothelial	Aff1
Endothelial	Ephb4
Endothelial	Afap1
Endothelial	Bcam
Endothelial	Scarb1
Endothelial	Cflar
Endothelial	Bace2
Endothelial	Sdcbp
Endothelial	H2-Eb2
Endothelial	Scarf1
Endothelial	Inpp5d
Endothelial	Pdlim5
Endothelial	Lama3
Endothelial	Dnm3
Endothelial	Sema6b
Endothelial	Nos3
Endothelial	Gja4
Endothelial	mt-Nd4
Endothelial	Ncoa3
Endothelial	Tbc1d4
Endothelial	Mgll
Endothelial	Gpihbp1
Endothelial	Hdac7
Endothelial	Adamts4
Endothelial	Pdgfb
Endothelial	Ifngr1
Endothelial	Msra
Endothelial	Piezo1
Endothelial	Selp
Endothelial	Abcc1
Endothelial	Papss2
Endothelial	Hip1r
Endothelial	Csrnp1
Endothelial	Lsr
Endothelial	Gramd1a
Endothelial	Shc1
Endothelial	Lepr
Endothelial	Gprc5b
Endothelial	Myl6
Endothelial	mt-Nd5
Endothelial	Cemip2
Endothelial	Zhx3
Endothelial	Xrn2
Endothelial	Syn3
Endothelial	Kat6a
Fibroblast	Ebf2
Fibroblast	Egfr
Fibroblast	Sned1
Fibroblast	Flrt2
Fibroblast	Lama2
Fibroblast	Pdzrn3
Fibroblast	Dclk1
Fibroblast	Glul
Fibroblast	Col6a3
Fibroblast	Gpx3
Fibroblast	Tnc
Fibroblast	Nid1
Fibroblast	Adgrd1
Fibroblast	Crispld2
Fibroblast	Pla2r1
Fibroblast	Nrp2
Fibroblast	Lepr
Fibroblast	Col3a1
Fibroblast	Gpc3
Fibroblast	Cyp1b1
Fibroblast	Podn
Fibroblast	Aff1
Fibroblast	Insr
Fibroblast	Scara5
Fibroblast	Plpp3
Fibroblast	Sorcs2
Fibroblast	Col4a1
Fibroblast	Cdh11
Fibroblast	Colec12
Fibroblast	Uaca
Fibroblast	Dlc1
Fibroblast	F3
Fibroblast	Prelp
Fibroblast	Gsn
Fibroblast	Adam33
Fibroblast	Col6a2
Fibroblast	Il18
Fibroblast	Boc
Fibroblast	Serpinf1
Fibroblast	Slc6a20b
Fibroblast	Col1a2
Fibroblast	Ngfr
Fibroblast	Ntrk3
Fibroblast	Steap4
Fibroblast	Gab2
Fibroblast	Efemp1
Fibroblast	Jam3
Fibroblast	Mpzl1
Fibroblast	Tgfbr3
Fibroblast	Syne2
Fibroblast	Rasal2
Fibroblast	Papln
Fibroblast	Plekha2
Fibroblast	Slit3
Fibroblast	Mrc2
Fibroblast	Mxra8
Fibroblast	Fkbp5
Fibroblast	Gas6
Fibroblast	Man1c1
Fibroblast	Zhx3
Fibroblast	Mlph
Fibroblast	C1ra
Fibroblast	Ptch2
Fibroblast	Gse1
Fibroblast	Gli2
Fibroblast	Clec3b
Fibroblast	Cfd
Fibroblast	Xylt1
Fibroblast	Mmp2
Fibroblast	Nrp1
Fibroblast	Fmo2
Fibroblast	Afap1l1
Fibroblast	Specc1
Fibroblast	C3
Fibroblast	Tbc1d4
Fibroblast	Txnip
Fibroblast	Col4a2
Fibroblast	Col1a1
Fibroblast	Npnt
Fibroblast	Gdpd5
Fibroblast	Pcolce
Fibroblast	Lmod1
Fibroblast	Enpp6
Fibroblast	Synpo2
Fibroblast	Sh3pxd2a
Fibroblast	Phldb1
Fibroblast	Ddr2
Fibroblast	Oaf
Fibroblast	Tbc1d2b
Fibroblast	Anpep
Fibroblast	Nexn
Fibroblast	Lpp
Fibroblast	Abca5
Fibroblast	Sec24d
Fibroblast	Dnmbp
Fibroblast	Pkp2
Fibroblast	Srpx2
Fibroblast	Robo1
Fibroblast	Adamtsl2
Fibroblast	Foxd1
Fibroblast	Aebp1
Fibroblast	Nhsl1
Fibroblast	1110051M20Rik
Fibroblast	Fhl4
Fibroblast	Efhd1
Fibroblast	Pdlim7
Fibroblast	Pamr1
Fibroblast	Evc2
Fibroblast	Per1
Fibroblast	Sec31a
Fibroblast	Rasd1
Fibroblast	Plxnb1
Fibroblast	Bcl2l1
Fibroblast	Rgs22
Fibroblast	Kank2
Fibroblast	Myom1
Fibroblast	Adam9
Fibroblast	Myo5b
Fibroblast	Actn4
Fibroblast	Afap1
Fibroblast	Numbl
Fibroblast	Sdcbp
Fibroblast	a
Fibroblast	Odf2l
Fibroblast	Col6a1
Fibroblast	Ppl
Fibroblast	Hdac7
Fibroblast	Nfatc4
Fibroblast	Foxo1
Fibroblast	Ddx31
Fibroblast	Fgd5
Fibroblast	Ifngr1
Fibroblast	Ltbp3
Fibroblast	Sidt2
Fibroblast	Dock5
Fibroblast	C2cd2
Fibroblast	Rarres1
Fibroblast	Urb1
Fibroblast	Thbs1
Fibroblast	Jak1
Fibroblast	Cemip
Fibroblast	Lamc1
Fibroblast	Nhs
Fibroblast	Ptprs
Fibroblast	Sptlc3
Fibroblast	Vcan
Fibroblast	Sorbs1
Immune	F13a1
Immune	Dock8
Immune	Mrc1
Immune	Tbxas1
Immune	Slc11a1
Immune	Inpp5d
Immune	Adam28
Immune	Stab1
Immune	Myo1f
Immune	Cpm
Immune	Rhbdf2
Immune	Arhgap22
Immune	Tfrc
Immune	Csf1r
Immune	Adap2
Immune	Nhsl1
Immune	Arhgap25
Immune	Pfkfb3
Immune	Vav1
Immune	Csf3r
Immune	Wdfy4
Immune	Dpyd
Immune	Sh2b3
Immune	Pik3ap1
Immune	Pltp
Immune	Pou2f2
Immune	C3
Immune	Adcy7
Immune	Gab2
Immune	Themis2
Immune	Cmklr1
Immune	Tet3
Immune	Colec12
Immune	Fmnl1
Immune	Lrrk1
Immune	Nfatc2
Immune	Ifngr1
Immune	Mis18bp1
Immune	Epb41
Immune	Maml3
Immune	Abcc4
Immune	Cd14
Immune	Cyba
Immune	Ncoa3
Immune	Pstpip2
Immune	Trim14
Immune	Arhgap4
Immune	Il18
Immune	Ttc7
Immune	Itga4
Immune	Tymp
Immune	Slc43a2
Immune	Tbc1d2b
Immune	Tmc8
Immune	Itk
Immune	Arid3a
Immune	Flt3
Immune	Smchd1
Immune	Mgat1
Immune	Il17ra
Immune	Fmnl3
Immune	Atf6
Immune	Tgfb1
Immune	Atg16l2
Immune	Itgb2l
Immune	Cass4
Immune	Hmox1
Immune	Nrp1
Immune	Atp2b1
Immune	Padi2
Immune	Aak1
Immune	Gpx1
Immune	Rnf213
Immune	Itgax
Immune	Emilin2
Immune	H2-Eb2
Immune	Tnrc18
Immune	Plcb2
Immune	Sipa1l3
Immune	Arhgap45
Immune	Parp4
Immune	Il4ra
Immune	Cr1l
Immune	Colgalt1
Immune	Rin2
Immune	Itsn2
Immune	C1qc
Immune	Specc1
Immune	Irf8
Immune	Sdcbp
Immune	Map3k14
Immune	Abcc1
Immune	Plaur
Immune	Dennd4b
Immune	Aff1
Immune	Nfkbid
Immune	Plekha2
Immune	Ncf4
Immune	Arhgdib
Immune	Arhgap27
Immune	Arap1
Immune	Rcn3
Immune	Sel1l3
Immune	Il1rap
Immune	Tnfaip3
Immune	Fermt3
Immune	Loxl3
Immune	Unc93b1
Immune	Sp100
Immune	Ctsh
Immune	Alox8
Immune	Cd226
Immune	Heatr3
Immune	Btk
Immune	Scarb1
Immune	Coro1a
Immune	Rasal3
Immune	Itgb2
Immune	Pstpip1
Immune	Dok3
Immune	Pdgfb
Immune	Tcirg1
Immune	Gldn
Immune	Ptafr
Immune	Was
Immune	Tlr6
Immune	Hnmt
Immune	Arhgef1
Immune	Fkbp5
Immune	Axl
Immune	Slc36a1
Immune	Adamts10
Immune	Mcoln1
Immune	Brox
Immune	Xylt1
Immune	Mark2
Immune	Rassf1
Immune	Blvrb
Immune	Zcchc2
Immune	Adam9
Immune	Gaa
Immune	Msn
Immune	Tbc1d4
Immune	Traf3
Immune	Fkbp15
Immune	Slc15a2
Immune	Txnip
Immune	Dgka
Immune	Gpcpd1
Immune	Pcnx2
Immune	Fam53b
Immune	Frmd4a
Immune	Cflar
Immune	Nlrc5
Immune	Chd2
Immune	Nup210
Immune	Cebpb
Immune	Gatad2b
Immune	Man1c1
Immune	Ankrd13d
Immune	Agpat3
Immune	Nagk
Immune	Iqgap1
Immune	Papss2
Immune	Pik3cb
Immune	Sema4d
Immune	Lpxn
Immune	Resf1
Immune	Ptpn1
Immune	Acap1
Immune	Cep128
Immune	Mroh1
Immune	Stat6
Immune	Rnf216
Immune	Litaf
Immune	Ccdc18
Immune	Kat6a
Immune	Herc3
Immune	Pbx3
Immune	Tanc2
Immune	Fndc3a
Immune	Ranbp2
Immune	Atp1b3
Immune	Vcan
Pericyte	Myh11
Pericyte	Slit3
Pericyte	Dlc1
Pericyte	Notch3
Pericyte	Lmod1
Pericyte	Cpm
Pericyte	Mcam
Pericyte	Adamts1
Pericyte	Lpp
Pericyte	Pdgfrb
Pericyte	Crispld2
Pericyte	Synpo2
Pericyte	Myocd
Pericyte	Steap4
Pericyte	C2cd2
Pericyte	Ntrk3
Pericyte	Ednra
Pericyte	Myom1
Pericyte	Itga7
Pericyte	Tinagl1
Pericyte	Nexn
Pericyte	Efhd1
Pericyte	Fhl4
Pericyte	Col6a2
Pericyte	Dock8
Pericyte	Mylk
Pericyte	Myh9
Pericyte	Specc1
Pericyte	Nfasc
Pericyte	A2m
Pericyte	Ebf2
Pericyte	Adgrf5
Pericyte	Pdlim7
Pericyte	Cnn1
Pericyte	Nrp1
Pericyte	Bgn
Pericyte	Gprc5c
Pericyte	Bcam
Pericyte	Gja4
Pericyte	Des
Pericyte	Cspg4
Pericyte	Rrad
Pericyte	Rasgrp2
Pericyte	Agt
Pericyte	Esam
Pericyte	Fabp4
Pericyte	Aoc3
Pericyte	Cox4i2
Pericyte	Actn4
Pericyte	Adamts4
Pericyte	Itga1
Pericyte	Itga3
Pericyte	Col18a1
Pericyte	Npnt
Pericyte	Kank2
Pericyte	Mgll
Pericyte	Axl
Pericyte	Isyna1
Pericyte	Stambpl1
Pericyte	Rasd1
Pericyte	Epha2
Pericyte	Col4a1
Pericyte	Mfge8
Pericyte	Myl6
Pericyte	Atp2a2
Pericyte	Rasal2
Pericyte	Adamts10
Pericyte	Enpep
Pericyte	Syne2
Pericyte	Plpp3
Pericyte	Arhgef10l
Pericyte	Col3a1
Pericyte	Sorbs2
Pericyte	Hgf
Pericyte	Myadm
Pericyte	Ehd2
Pericyte	Nfatc4
Pericyte	Aebp1
Pericyte	Sorbs3
Pericyte	Pbx1
Pericyte	Pdlim5
Pericyte	Pdzrn3
Pericyte	Ripor3
Pericyte	Jak1
Pericyte	Col6a1
Pericyte	Col4a2
Pericyte	Dclk1
Pericyte	Abca5
Pericyte	Cdh13
Pericyte	Tgm2
Pericyte	Mical1
Pericyte	Col1a1
Pericyte	Tnc
Pericyte	Anxa6
Pericyte	Synm
Pericyte	Ilk
Pericyte	Frem1
Pericyte	Lama3
Pericyte	Sox13
Pericyte	Aff1
Pericyte	Cacna2d1
Pericyte	Itga5
Pericyte	Tbc1d2b
Pericyte	Ptprd
Pericyte	Hdx
Pericyte	Robo1
Pericyte	Igfbp2
Pericyte	Atp8b1
Pericyte	Prune2
Pericyte	Mrtfa
Pericyte	Atp1b3
Pericyte	Maml3
Satglia	Lsamp
Satglia	Lama1
Satglia	Lpl
Satglia	Ncam1
Satglia	Nrxn3
Satglia	Acsbg1
Satglia	Cdh1
Satglia	Mvd
Satglia	Serinc5
Satglia	Cdh4
Satglia	Col23a1
Satglia	Pxdn
Satglia	Tmtc2
Satglia	Fbln5
Satglia	Agbl1
Satglia	Insc
Satglia	Lrp1b
Satglia	Cmya5
Satglia	Scd2
Satglia	Dab1
Satglia	Alcam
Satglia	Cntn1
Satglia	Ttyh1
Satglia	Scn9a
Satglia	Astn1
Satglia	Mboat2
Satglia	Fdps
Satglia	Piezo2
Satglia	Acaca
Satglia	Plch1
Satglia	B4galnt4
Satglia	Micall2
Satglia	Ltbp2
Satglia	Atp1b2
Satglia	Apba2
Satglia	Ldlr
Satglia	Acacb
Satglia	Mfsd2a
Satglia	Tfap2a
Satglia	Pnpla3
Satglia	Fasn
Satglia	Atp1a2
Satglia	Acss3
Satglia	Hivep3
Satglia	Pcdh7
Satglia	Dtx4
Satglia	Lipg
Satglia	Mtcl1
Satglia	Bcan
Satglia	Matn2
Satglia	Cacna2d1
Satglia	Col16a1
Satglia	Alpl
Satglia	Zfp462
Satglia	Fat1
Satglia	Sh3bp2
Satglia	Wwc1
Satglia	Dpy19l2
Satglia	Grin2b
Satglia	Man2a2
Satglia	5031439G07Rik
Satglia	Serpine2
Satglia	Per3
Satglia	Tbc1d10a
Satglia	Frmd4a
Satglia	Dnhd1
Satglia	Rtkn
Satglia	Chl1
Satglia	Alk
Satglia	Best1
Satglia	Sh3d19
Satglia	Tet1
Satglia	Tmem232
Satglia	Arhgef11
Satglia	Spatc1
Satglia	Rell1
Schwann_M	Gldn
Schwann_M	Drp2
Schwann_M	Kank4
Schwann_M	Nfasc
Schwann_M	Fmn2
Schwann_M	Mme
Schwann_M	Gldc
Schwann_M	Lama3
Schwann_M	Col18a1
Schwann_M	Fmnl3
Schwann_M	Epb41l4b
Schwann_M	Mctp2
Schwann_M	Sec14l5
Schwann_M	Sema4c
Schwann_M	Sv2b
Schwann_M	Smtn
Schwann_M	Dlc1
Schwann_M	Cemip2
Schwann_M	Sptlc3
Schwann_M	Flnb
Schwann_M	Sfrp5
Schwann_M	Exph5
Schwann_M	Ndrg1
Schwann_M	Bace2
Schwann_M	Zdhhc8
Schwann_M	Sema3b
Schwann_M	Sh3tc2
Schwann_M	Inf2
Schwann_M	Itpkb
Schwann_M	Frmd8
Schwann_M	Col12a1
Schwann_M	Elovl7
Schwann_M	Agap1
Schwann_M	Cuedc2
Schwann_M	Agpat4
Schwann_M	P3h2
Schwann_M	Plekhg5
Schwann_M	Sel1l3
Schwann_M	Uaca
Schwann_M	Cubn
Schwann_M	Mgll
Schwann_M	Pacs2
Schwann_M	Cr1l
Schwann_M	Fndc1
Schwann_M	Cnp
Schwann_M	Xylt1
Schwann_M	Evc
Schwann_M	Slc36a1
Schwann_M	Dag1
Schwann_M	Ptprs
Schwann_M	Cep85
Schwann_M	Pkp2
Schwann_M	Shroom1
Schwann_M	Mmp28
Schwann_M	Clip2
Schwann_M	Fam53b
Schwann_M	Arhgef37
Schwann_M	Chek2
Schwann_M	Mgat3
Schwann_M	Stk11ip
Schwann_M	Txnrd3
Schwann_M	Itga7
Schwann_M	Sptb
Schwann_M	Dcc
Schwann_M	Dusp15
Schwann_M	Ccdc171
Schwann_M	Myh14
Schwann_M	Prdx6
Schwann_M	Sdc3
Schwann_M	Gm17359
Schwann_M	Anxa4
Schwann_M	Tanc2
Schwann_M	Vwa1
Schwann_M	Dglucy
Schwann_M	mt-Nd4
Schwann_M	mt-Nd5
Schwann_M	Cfl1
Schwann_M	Sipa1l1
Schwann_M	mt-Co1
Schwann_M	Prune2
Schwann_M	Sod1
Schwann_M	Nefh
Schwann_M	Nefl
Schwann_N	Cdh19
Schwann_N	Ntm
Schwann_N	Chl1
Schwann_N	Adam23
Schwann_N	Vwa1
Schwann_N	Foxo1
Schwann_N	Itgb4
Schwann_N	Grin2b
Schwann_N	Sema3b
Schwann_N	Agap1
Schwann_N	L1cam
Schwann_N	Birc3
Schwann_N	Tanc2
Schwann_N	St6galnac2
Schwann_N	Vgll3
Schwann_N	Gap43
Schwann_N	Sfrp5
Schwann_N	Gpc1
Schwann_N	Ptpn13
Schwann_N	Anxa1
Schwann_N	Matn2
Schwann_N	Gpc4
Schwann_N	Sun2
Schwann_N	Dnajc6
Schwann_N	Ifnar2
Schwann_N	Kif26b
