## Supplementary material for "Harmonized cross-species cell atlases of trigeminal and dorsal root ganglia": Table S10 - Human donors

### Sheet: Sheet1
Donor ID	Age	Sex	COD	Dataset
62617	34	Male	Anoxia/Overdose	HMS
70317	34	Male	Head trauma	HMS
92917	34	Male	Stroke	HMS
20210506	51	F	Anoxia	WashU
20210706A	45	M	Anoxia	WashU
20220725A	59	M	Anoxia (MVA)	WashU
AJHA487	43	M	CVA/Stroke	UTD
AJEF007	32	M	Head trauma/Gunshot wound head	UTD
AJHF199	50	F	Anorexia/Drug overdose	UTD
AJL5162	36	F	Anoxia/Seizure	UTD
